# Kinome focused CRISPR-Cas9 screens in African ancestry patient-derived breast cancer organoids identifies essential kinases and synergy of EGFR and FGFR1 inhibition

**DOI:** 10.1101/2023.12.11.570465

**Authors:** Florencia P. Madorsky Rowdo, Rachel Martini, Sarah Ackermann, Colin Tang, Marvel Tranquille, Adriana Irizarry, Ilkay Us, Omar Alawa, Jenna Moyer, Michael Sigouros, John Nguyen, Majd Al Assaad, Esther Cheng, Paula S. Ginter, Jyothi Manohar, Brian Stonaker, Richard Boateng, Joseph K. Oppong, Ernest K. Adjei, Baffour Awuah, Ishmael Kyei, Frances S. Aitpillah, Michael O. Adinku, Kwasi Ankomah, Ernest B. Osei-Bonsu, Kofi K. Gyan, Syed Hoda, Lisa Newman, Juan Miguel Mosquera, Andrea Sboner, Olivier Elemento, Lukas E. Dow, Melissa B. Davis, M. Laura Martin

## Abstract

Precision medicine approaches to cancer treatment aim to exploit genomic alterations that are specific to individual patients to tailor therapy strategies. These alterations are usually revealed via next generation sequencing of the tumor tissue. Yet, it is clear that some targetable genes and pathways are essential for tumor cell viability even in the absence of direct genomic alterations. This is especially important in under-represented populations, whose mutational landscape and determinants of response to existing therapies are poorly characterized due to limited inclusion in clinical trials and studies. One way to reveal tumor essential genes is with genetic screens. Most screens are conducted on cell lines that bear little resemblance to patient tumors, after years of culture in non-physiological conditions. To address this problem, we aimed to develop a CRISPR screening pipeline in 3D-grown patient-derived tumor organoid (PDTO) models. We focused on identifying essential kinases that may translate to options for targeted therapies, including combination therapies. We first established a breast cancer PDTO biobank focused on underrepresented populations, including West African patients. We then performed a negative selection kinome-focused CRISPR screen to identify kinases essential for organoid growth and potential targets for combination therapy with EGFR or MEK inhibitors. We identified several previously unidentified kinase targets and showed that combination of FGFR1 and EGFR inhibitors synergizes to block organoids proliferation. Together these data demonstrate feasibility of CRISPR-based genetic screens in patient-derived tumor models, including PDTOs from under-represented cancer patients, and identify new targets for cancer therapy.
