## Supplementary table 5 for "Kinome focused CRISPR-Cas9 screens in African ancestry patient-derived breast cancer organoids identifies essential kinases and synergy of EGFR and FGFR1 inhibition"

### Sheet: Sheet1
Drug library
Pacritinib
Crizotinib
SPHINX31
Tirbanibulin
Raltitrexed
Regorafenib
Axitinib
Raloxifene HCl
Everolimus
SN38
Folinic Acid
Oxaliplatin
Fluorouracil
Erdafitinib
Busulfan
Azathioprine
Anagrelide HCl
Ceralasertib
Retinoic acid
Methotrexate
Trametinib
Ponatinib
JH-X-119-01
Bosutinib
Rotenone
Methoxyamine HCl
K-975
S-Ruxolitinib
Etoposide
Elimusertib
Palbociclib HCl
Olaparib
Nelarabine
Teniposide
Talazoparib
Valproic acid sodium salt
Mitoxantrone
Niraparib
Vactosertib
Tivozanib
Floxuridine
Daunorubicin HCl
Fingolimod HCl
Ibrutinib
CA-4948
3-AP
Ipatasertib
Hydroxyurea
Chlorambucil
Clofarabine
Sunitinib Malate
Dabrafenib Mesylate
RAD51
Miltefosine
Diphenyleneiodonium chloride
Sotorasib
Varlitinib
Guadecitabine sodium
Vemurafenib
Savolitinib
Nilotinib
Birinapant
Lenvatinib
Gemcitabine
Temozolomide
Sonidegib
Maraviroc
Pelcitoclax
Decitabine
Doxorubicin
Lapatinib
Adagrasib
Cladribine
Tazemetostat
Vismodegib
Dacarbazine
Bleomycin Sulfate
Enzalutamide
Pevonedistat
Lenalidomide
Vinorelbine Tartrate
Fludarabine
Selinexor
Cediranib
Idelalisib
Telaglenastat
Ranolazine
Dasatinib
Volasertib
Eribulin
Fludarabine Phosphate
Rociletinib
Rucaparib
Vorinostat
Selumetinib
Mycophenolic acid
Berzosertib
TAME
Paclitaxel
MK-1775
Cabozantinib malate
Tofacitinib
Pomalidomide
Topotecan HCl
Capivasertib
Veliparib
Azacitidine
Rosiglitazone
WYE-132
Centrinone
Nedisertib
Darolutamide
MLN2238
Temsirolimus
Afatinib
Zileuton
Sorafenib Tosylate
Altretamine
Copanlisib dihydrochloride
Cobimetinib
Mercaptopurine
Vincristine sulfate
Elesclomol
Imatinib Mesylate
Bendamustine HCl
Ropidoxuridine
FRAX597
Rapamycin
Bortezomib
AZD9291
Abemaciclib
Streptozocin
Ifosfamide
Isotretinoin
Cyclophosphamide Monohydrate
Belinostat
Trifluridine/Tipirasil HCl
Binimetinib
Encorafenib
Epirubicin
Pazopanib
Pemetrexed
Ribociclib
Capecitabine
Daunorubicin
Pemigatinib
Tucatinib
Dacomitinib
Fulvestran
Tamoxifen citrate
Toremifene citrate
PU-H71
LY287445
CH5126766
Docetaxel
BMS-707035
